# A population-scale atlas of blood and tissue in lupus nephritis

**DOI:** 10.1101/2025.08.11.669754

**Authors:** Nicholas W. Sugiarto, Siddarth Gurajala, Michelle Curtis, Thomas M. Eisenhaure, Arnon Arazi, Andrea Fava, Qian Xiao, Joseph Mears, Brad Rovin, Celine C. Berthier, Yu Zhao, Peter M. Izmirly, Jennifer L. Barnas, Paul J. Hoover, Michael Peters, Raktima Raychowdhury, Alice Horisberger, Saori Sakaue, Richard A. Furie, H. Michael Belmont, David A. Hildeman, E. Steve Woodle, Maria Dall’Era, Chaim Putterman, Diane L. Kamen, Maureen A. McMahon, Jennifer Grossman, Kenneth C. Kalunian, Jeffrey B. Hodgin, Fernanda Payan-Schober, William Apruzzese, Harris Perlman, Carla M. Cuda, David Wofsy, Joel M. Guthridge, Jennifer H. Anolik, Judith A. James, Accelerating Medicines Partnerships Rheumatoid Arthritis/Systemic Lupus Erythematosus, Deepak A. Rao, Anne Davidson, Michelle A. Petri, Jill P. Buyon, Nir Hacohen, Betty Diamond, Soumya Raychaudhuri

**Affiliations:** Center for Data Sciences, Brigham and Women’s Hospital and Harvard Medical School, Boston, MA 02115, USA; Division of Rheumatology, Inflammation, and Immunity, Department of Medicine, Brigham and Women’s Hospital and Harvard Medical School, Boston, MA 02115, USA; Broad Institute of MIT and Harvard, Cambridge, MA 02142, USA; Division of Genetics, Department of Medicine, Brigham and Women’s Hospital and Harvard Medical School, Boston, MA 02115, USA; Center for Autoimmune, Musculoskeletal and Hematopoietic Diseases, The Feinstein Institute for Medical Research, Northwell Health, Manhasset, NY, USA; Division of Rheumatology, Johns Hopkins University, Baltimore, MD, USA; Ohio State University Wexner Medical Center, Columbus, OH, 43210, USA; Internal Medicine, Department of Nephrology, University of Michigan, Ann Arbor, MI, USA; Department of Medicine, Division of Rheumatology, New York University School of Medicine, New York, NY, USA; Department of Medicine, Division of Allergy, Immunology, and Rheumatology, University of Rochester Medical Center, Rochester, NY, USA; Division of Rheumatology, Northwell Health, Great Neck, NY, USA; Department of Pediatrics, University of Cincinnati, Cincinnati, OH, USA; Division of Immunobiology, Cincinnati Children’s Hospital Medical Center, Cincinnati, Ohio, USA; Division of Transplantation, Department of Surgery, University of Cincinnati College of Medicine, Cincinnati, OH, USA; Rheumatology Division, University of California San Francisco, San Francisco, CA, USA; Division of Rheumatology and Department of Microbiology and Immunology, Albert Einstein College of Medicine and Montefiore Medical Center, Bronx, NY, USA; Division of Rheumatology and Immunology, Medical University of South Carolina, Charleston, SC, USA; Department of Medicine, University of California Los Angeles, Los Angeles, CA, USA; School of Medicine, University of California San Diego, La Jolla, California, USA; Department of Pathology, University of Michigan, Ann Arbor, MI, USA; Department of Medicine, Paul L. Foster School of Medicine, Texas Tech University Health Sciences Center, El Paso, TX, USA; Pfizer Inc., New York, NY, USA; Division of Rheumatology, Department of Medicine, Northwestern University Feinberg School of Medicine, Chicago, IL, USA; Arthritis and Clinical Immunology, Oklahoma Medical Research Foundation, Oklahoma City, OK, USA; Department of Biomedical Informatics, Harvard Medical School, Boston, MA 02115, USA; Division of Rheumatology, The University of Colorado Anschutz Medical Campus, Aurora, CO, USA; Kao Autoimmunity Institute, Cedars-Sinai Medical Center, Los Angeles, California; Laboratory for RNA Molecular Biology, The Rockefeller University, 1230 York Ave, Box 186, New York, NY 10065, USA; Stanford University School of Medicine, Stanford, California

**Author notes:** These authors contributed equally (Nicholas W. Sugiarto, Siddarth Gurajala, Michelle Curtis, Thomas M. Eisenhaure). Co-senior, co-corresponding authorship (Betty Diamond, Soumya Raychaudhuri).

## Abstract

**One Sentence Summary:** A single-cell atlas of paired blood and tissue samples from Lupus Nephritis patients and healthy controls identified stromal and immune populations within renal tissue, including the scar-associated macrophage populations, which correlate with and may drive renal disease activity.

Lupus nephritis (LN), a severe manifestation of Systemic Lupus Erythematosus (SLE), is a heterogeneous disease driven by diverse immune and tissue cell types. We obtained 538K single-cell and 140K single-nuclear profiles from kidney biopsies of 155 LN patients and 30 pre-implantation transplant biopsy controls, along with 325K single-cell blood profiles overlapping many of these patients. We identified key tissue cell types and cell states, and immune cell states; we were able to determine cell states that were tissue specific, and those that were present in the blood. We observed that LN pathological features are significantly associated with cell states using differential gene expression and Covarying Neighborhood Analysis (CNA). These analyses revealed broad changes in cell states associated with irreversible chronic tissue damage. After controlling for the effects of ongoing tissue damage, we observed that expansion of key glomerular and Scar Associated Macrophages (SAMs) populations tracked with increasing inflammatory disease activity. SAMs appear to drive LN fibrosis and, in active disease, infiltrate the glomeruli more than other myeloid cells. These observations strongly support that therapeutic targeting of myeloid populations may offer an as-of-yet unproven strategy to prevent renal inflammation and ongoing kidney damage in LN.
