## Supplementary Table 1 for "A population-scale atlas of blood and tissue in lupus nephritis"

### Sheet: Sheet1
	All Classes (N = 155)	Class III	Class IV	Class V	Class Mixed	Controls
		(N = 33)	(N = 25)	(N = 41)	(N = 56)	(N = 30)
DEMOGRAPHICS
Age (mean)	35.8	36.6	33.1	36.6	36.4	45.1***
Female	0.87	0.939	0.96	0.78	0.857	0.767
Hispanic	0.29	0.303	0.32	0.22	0.339	3.3%***
White	0.31	0.394	0.24	0.244	0.357	80.0%***
Black	0.432	0.364	0.4	0.634	0.339	13.3%**
Asian	0.148	0.182	0.2	0.073	0.161	0.067
HISTOPATHOLOGY	(N = 155)	(N = 33)	(N = 25)	(N = 41)	(N = 56)
First Biopsy Ever	0.329	0.4848	0.36	17.1%*	0.3393
Histology	(N = 141)	(N = 30)	(N = 24)	(N = 39)	(N = 48)
Activity Index (range)	0 – 18,	0 – 14,	0 – 16,	0 - 2,	0 – 18,
mean	4.4	4.4	8.4**	0.4***	6.0*
Chronicity Index (range)	0 – 10,	0 - 9,	1 – 9,	0 – 9,	0 – 10,
mean	3.8	3.2	4.3	3.5	4.1
	(N = 153)	(N = 33)	(N = 25)	(N = 41)	(N = 54)
High Anti-DsDNA	0.6928	0.8485	0.8	0.4878	0.7037
Low C3	0.6275	0.697	0.84	0.439	0.6296
Mean C3	78.14 [14 - 207]	75.18 [27 - 137]	59.67 [14 - 108]	92.22 [37 - 190]	77.80 [23 - 207]
Low C4	0.5098	0.6364	0.64	0.2439	0.5841
Mean C4	15.05 [2 - 54]	13.25 [3 - 36]	12.17 [2 - 32]	18.75 [2 - 38]	14.66 [2 - 54]
	(N = 155)	(N = 33)	(N = 25)	(N = 41)	(N = 56)
Mean uPCR at Baseline	2.95 [0.50 - 12.60]	1.86 [0.67 - 5.40]	3.05 [0.64 - 9.17]	2.57 [0.60 - 10.13]	3.67 [0.50 - 12.60]
	(N = 154)	(N = 33)	(N = 25)	(N = 41)	(N = 55)
Mean Serum Creatinine	1.20 [0.4 - 7.9]	1.05 [0.5 - 2.7]	1.61 [0.6 - 5.3]	1.04 [0.4 - 4.1]	1.21 [0.48 - 7.9]
RESPONSE	(N = 125)	(N = 21)	(N = 21)	(N = 33)	(N = 50)
Complete Responder: Week 52	0.264	0.3333	0.2381	0.1515	0.32
Partial Responder: Week 52	0.232	0.1905	0.2857	0.2727	0.2
Non-Responder: Week 52	0.504	0.4762	0.4762	0.5758	0.48
MEDICATION STATUS	(N = 154)	(N = 33)	(N = 25)	(N = 41)	(N = 55)
MMF Use	0.558	0.545	0.48	0.659	0.527
Prednisone > 10 mg	0.422	0.394	0.6	24.3%**	0.491
CYC Use	0.013	0.0303	0	0	0.018
BEL Use	0.039	0.0303	0.12	0.024	0.018
HCQ Use	0.851	0.909	0.88	0.829	0.818
Clinical information for the recruited cohort. We tested case-control differences in age, race, and ethnicity. We also tested for differences in ISN class with first biopsy,chronicity, activity, and prednisone use. * indicates p < 0.05, ** indicates p < 0.01, and *** indicates p < 0.001
