## Supplementary Table 4 for "A population-scale atlas of blood and tissue in lupus nephritis"

### Sheet: Sheet1
Table					N - Single Nuclear		N - Single Cell		Case/Control Association Statistics (Within Cell Type)		Chronicity Association Statistics (Within Cell Type)		Activity Association Statistics (Within Cell Type)
Cell Type	Cell State	ClusterNumber	Marker Genes	Decription	Cases	Controls	Cases	Controls	Case/Control CNA, Single Cell	Case/Control CNA, Single Nuc	Chroncity CNA, Single Cell	Chroncity CNA, Single Nuc	Activity CNA, Single Cell	Activity CNA, Single Nuc
					# Individuals (# cells)	# Individuals (# cells)	# Individuals (# cells)	# Individuals (# cells)	Average R (95% range)	Average R (95% range)	Average R (95% range)	Average R (95% range)	Average R (95% range)	Average R (95% range)
T/NK cells	NK0	0	CD3- NKG7+ NCAMdim TYROBP+ PRF1 GZMB+	CD56dim NK	38 (232)	1 (1)	148 (4640)	27 (173)	(0.007 , 0.013)	N/A	(-0.095, -0.092)	N/A	(-0.138, 0.192)	N/A
T/NK cells	NK1	1	CD3- NKG7low NCAM1high TYROB+ PRF1low GZMB-	CD56bright NK	25 (69)	1 (1)	127 (1096)	6 (8)	(0.224, 0.229)	N/A	(0.214, 0.22)	N/A	(-0.122, 0.072)	N/A
T/NK cells	T2	2	CD3+ NKG7+ PRF1+ GZMB+ NCAM- SYNE2dim	CD8+ GZMB+ CTL	31 (109)	1 (1)	138 (2306)	18 (67)	(0.076, 0.082)	N/A	(-0.202, -0.198)	N/A	(-0.173, 0.089)	N/A
T/NK cells	T3	3	CD3+ NKG7+ PRF1+ GZMB+ NCAM- SYNE2bright	CD8+ GZMB+ SYNE2bright CTL	25 (32)	0 (0)	111 (373)	11 (12)	(0.09, 0.1)	N/A	(-0.201, -0.19)	N/A	(-0.051, 0.102)	N/A
T/NK cells	T4	4	NKG7+ NCAM+ CD3dim PRF1+ GZMB+ CENPF++ MKI67++	CENPF+ MKI67+ Proliferating	25 (58)	0 (0)	125 (839)	8 (17)	(0.101, 0.107)	N/A	(-0.084, -0.08)	N/A	(-0.095, 0.312)	N/A
T/NK cells	T5	5	CD3+ NKG7+ CD8+ GZMK+ CD4-	GZMK+ CD8+ NKG7high	34 (159)	2 (2)	140 (2633)	17 (51)	(0.145, 0.152)	N/A	(-0.17, -0.164)	N/A	(-0.057, 0.201)	N/A
T/NK cells	T6	6	CD3+ NKG7dim CD8+ GZMK+ CD4-	GZMK+ CD8+ NKG7low	23 (88)	0 (0)	126 (964)	13 (24)	(0.031, 0.04)	N/A	(-0.064, -0.054)	N/A	(-0.099, 0.034)	N/A
T/NK cells	T7	7	CD8+ GZMK+ CD28+ CCR7- ITGAE- SELL-	CD8+ Effector Memory	28 (42)	2 (2)	110 (465)	6 (8)	(0.204, 0.211)	N/A	(0.013, 0.024)	N/A	(-0.005, 0.16)	N/A
T/NK cells	T8	8	CD3+ CD4- CD8+ GZMK+ NEAT1+	GZMK +CD8+ NEAT1+	28 (51)	0 (0)	90 (287)	4 (6)	(0.198, 0.208)	N/A	(0.021, 0.034)	N/A	(-0.011, 0.124)	N/A
T/NK cells	T9	9	CD3+ CD4- CD8+ CD69+ ITGAE+ CCR7- SELL- S1PR1-	GZMK+ CD8+ Resident Memory	32 (230)	4 (4)	140 (3452)	25 (160)	(-0.263, -0.256)	N/A	(0.071, 0.076)	N/A	(-0.186, 0.087)	N/A
T/NK cells	T10	10	CD3+ CD4- CD8+ GZMK+ ITGAE+	GZMK+ CD8+ ITGAE+	31 (82)	4 (4)	105 (571)	7 (10)	(-0.014, 0.005)	N/A	(0.096, 0.104)	N/A	(-0.157, 0.077)	N/A
T/NK cells	T11	11	CD3+ CD8- CD4+ CD28+ CD69+ ITTGAE+ CCR7- SELL- S1PR1-	CD4+ Effector Memory	27 (41)	2 (2)	93 (324)	3 (4)	(0.064, 0.079)	N/A	(0.167, 0.175)	N/A	(-0.002, 0.192)	N/A
T/NK cells	T12	12	CD3+ CD8+ CD4- GZMK+ CD69+	GZMK+ CD8+ CD69+	19 (43)	0 (0)	105 (462)	18 (33)	(-0.348, -0.329)	N/A	(0.052, 0.06)	N/A	(-0.203, -0.039)	N/A
T/NK cells	T13	13	CD3+ CD8+ CD4+ CD28+ CD69+ ITGAE+ JUNlow	CD4+ JUNlow Resident Memory	29 (96)	1 (1)	128 (1209)	20 (44)	(-0.278, -0.267)	N/A	(0.152, 0.159)	N/A	(-0.082, 0.174)	N/A
T/NK cells	T14	14	CD3+ CD8+ CD4+ CD28+ CD69+ ITGAE+ JUNhigh	CD4+ JUNhigh Resident Memory	28 (125)	1 (1)	145 (2318)	24 (111)	(-0.352, -0.341)	N/A	(0.097, 0.105)	N/A	(-0.156, 0.092)	N/A
T/NK cells	T15	15	CD3+ CD4+ CD8- IL7R+ CCR7+ CD28+ SELL+ S1PR1+	S1PR1+ CD4+ Central Memory/Naïve	28 (147)	3 (3)	124 (1666)	15 (24)	(0.013, 0.026)	N/A	(0.221, 0.227)	N/A	(-0.061, 0.211)	N/A
T/NK cells	T16	16	CD3- CD4- CD8- KRLB1+ KIT+ IL7R+ IL1R1+	KRLB1+ KIT+ ILC	21 (46)	0 (0)	103 (523)	7 (8)	(0.076, 0.083)	N/A	(0.102, 0.107)	N/A	(0.008, 0.306)	N/A
T/NK cells	T17	17	CD3+ CD4+ CD8- IL7R+ CCR6+ RORC+	CD4+ RORC+ CCR6+ Th17	26 (84)	1 (1)	137 (1342)	21 (57)	(-0.175, -0.167)	N/A	(0.086, 0.091)	N/A	(-0.173, 0.112)	N/A
T/NK cells	T18	18	CD3+ CD4+ CD8- IL7R+ CCR6+ CCR7+ CD28+ SELL+	CD4+ Central Memory/Naïve	32 (282)	1 (1)	144 (5543)	23 (90)	(0.109, 0.115)	N/A	(0.143, 0.146)	N/A	(-0.149, 0.084)	N/A
T/NK cells	T19	19	CD3+ CD4+ CD8- IL2RA+ FOXP3+ CD28+	CD4+ IL2RA++ FOXP3++ Treg	28 (134)	1 (1)	127 (1181)	8 (10)	(0.315, 0.321)	N/A	(-0.028, -0.024)	N/A	(-0.022, 0.205)	N/A
T/NK cells	T20	20	CD3+ CD4+ CD8- FOXP3+ CCR7+ CD28+ SELL+ S1PR1+	CD4+ FOXP3+ Central Memory/Naïve	26 (134)	0 (0)	120 (1485)	3 (9)	(0.297, 0.302)	N/A	(0.016, 0.02)	N/A	(-0.055, 0.174)	N/A
T/NK cells	T21	21	CD3+ CD4+ CD8- CCR7+ SELL+ CD28+ CXCR5+ PDCD1+	CD4+ PDCD1+ CXCR5+ TFH/TPH	20 (70)	0 (0)	100 (524)	2 (2)	(0.213, 0.22)	N/A	(0.03, 0.035)	N/A	(0.063, 0.177)	N/A
Myeloid cells	M0	0	CD14- CD16+ CX3CR1+ TIMP1+	CD16+ CX3CR1+ Monocyte	31 (165)	2 (2)	149 (3657)	26 (143)	(-0.125, -0.118)	N/A	(-0.101, -0.097)	N/A	(-0.378, -0.073)	(-0.3, 0.002)
Myeloid cells	M1	1	CD14+ CD16+ CCL2+ CX3CR1+	CD14+ CD16+ CCL2+ CX3CR1+ Monocyte	15 (29)	0 (0)	125 (917)	5 (12)	(0.099, 0.107)	N/A	(-0.228, -0.222)	N/A	(-0.206, 0.101)	(-0.071, 0.134)
Myeloid cells	M2	2	CD14+ CD16- CCR2+	CD14+ CD16- CCR2+ Monocyte	31 (107)	0 (0)	151 (4117)	23 (126)	(-0.033, -0.027)	N/A	(-0.042, -0.036)	N/A	(-0.338, 0.059)	(-0.145, 0.348)
Myeloid cells	M3	3	CD14+ CD16- CCL2+ CCL3+	CCL2+ CCL3+ Monocyte	13 (16)	0 (0)	111 (478)	6 (12)	(0.067, 0.078)	N/A	(-0.127, -0.114)	N/A	(-0.07, 0.378)	(0.178, 0.339)
Myeloid cells	M4	4	TPSB2+ TPSAB1+	TPSB2+ MAST Cell	19 (34)	0 (0)	69 (204)	0 (0)	(0.049, 0.052)	N/A	(0.038, 0.046)	N/A	(-0.234, -0.056)	(0.021, 0.063)
Myeloid cells	M5	5	APOC1+ NUPR1high SPP1+ GPNMBhigh FABP5+		21 (65)	0 (0)	100 (1431)	2 (4)	(0.196, 0.199)	N/A	(0.234, 0.243)	N/A	(0.114, 0.548)	(0.093, 0.401)
Myeloid cells	M6	6	CD14+ CD16+ CCR2+ FABP5low C1QA+ SELENOPintermediate LYVE1+ ISG15+	SELENOPinter ISGhigh Macropphage	17 (21)	0 (0)	105 (399)	5 (8)	(0.188, 0.198)	N/A	(-0.171, -0.163)	N/A	(-0.063, 0.259)	(0.064, 0.156)
Myeloid cells	M7	7	CD14+ CCL2+ APOC1+ NUPR1- SPP1high FABP5high	SPP1high FABP5high Macrophage	27 (95)	1 (1)	124 (2398)	4 (20)	(0.173, 0.177)	N/A	(0.042, 0.051)	N/A	(0.096, 0.53)	(0.222, 0.448)
Myeloid cells	M8	8	CD14high CD16+ APOC1+ NUPR1+ SPP1high TIMP1+ FABP5high	SPP1high FABP5high Macrophage	14 (19)	0 (0)	108 (389)	6 (6)	(0.16, 0.173)	N/A	(-0.016, 0.004)	N/A	(0.032, 0.319)	(0.181, 0.282)
Myeloid cells	M9	9	CD14+ CD16low APOClow GPNMB+ MERTK+ FABP5+ C1QA+	MERTK+ FABP5high Macrophage	21 (26)	0 (0)	73 (254)	2 (2)	(0.128, 0.143)	N/A	(-0.019, -0.002)	N/A	(0.11, 0.354)	(-0.027, 0.152)
Myeloid cells	M10	10	CD14- CD16- APOC1- FABP5- C1QA+ SELENOPhigh LYVE1low	SELENOPinter ISGhigh Macrophage	30 (58)	0 (0)	118 (752)	7 (8)	(0.198, 0.21)	N/A	(0.003, 0.017)	N/A	(-0.031, 0.373)	(-0.15, 0.195)
Myeloid cells	M11	11	CD14+ CD16- APOC1high NUPR1low GPNMB+ C1QA+ FABP5-	GPNMB+ NUPR1low Macrophage	26 (52)	0 (0)	102 (752)	1 (1)	(0.231, 0.242)	N/A	(0.068, 0.079)	N/A	(0.206, 0.539)	(0.113, 0.374)
Myeloid cells	M12	12	CD14- CD16- C1QA- SELENOP++ LYVE1++	SELENOPhigh LYVE1high Resident Macrophage	38 (250)	1 (1)	145 (1927)	12 (29)	(0.154, 0.162)	N/A	(-0.14, -0.134)	N/A	(-0.177, 0.244)	(-0.399, 0.226)
Myeloid cells	M13	13	CCR2+ C3+ APOC1low	APOChigh C3high Macrophage	30 (67)	1 (1)	105 (380)	10 (17)	(-0.196, -0.174)	N/A	(0.053, 0.066)	N/A	(-0.073, 0.316)	(-0.14, 0.221)
Myeloid cells	M14	14	CCR2+ C3high HLA-DRB+	APOClow C3high Macrophage	36 (189)	2 (2)	141 (1914)	23 (133)	(-0.288, -0.279)	N/A	(0.053, 0.058)	N/A	(-0.167, 0.149)	(-0.505, 0.098)
Myeloid cells	M15	15	CCL2+ APOC1+ CENPF+ MKI67+	CENPF+ MKI67+ Proliferating	20 (50)	0 (0)	100 (451)	6 (7)	(0.087, 0.098)	N/A	(0.006, 0.012)	N/A	(-0.014, 0.293)	(0.297, 0.359)
Myeloid cells	DC16	16	CCR7+ LAMP3+ FCER1A+ CD1C+	CCR7+ LAMP3+ DC2	17 (24)	0 (0)	97 (246)	7 (9)	(0.03, 0.045)	N/A	(-0.016, 0.001)	N/A	(-0.214, 0.106)	(0.096, 0.235)
Myeloid cells	DC17	17	CCR2+ CCL2+ SPP1low FCER1A- CD1C- CLEC10Ahigh	CLEC10Alow cDC2	31 (48)	0 (0)	79 (183)	0 (0)	(0.157, 0.172)	N/A	(0.029, 0.048)	N/A	(-0.168, 0.101)	(0.012, 0.187)
Myeloid cells	DC18	18	CCR2+ HLA-DRB1+ CD1C+ FCER1A+ CLEC10Ahigh	CLEC10Ahigh cDC2	27 (82)	0 (0)	136 (1408)	17 (46)	(-0.019, -0.012)	N/A	(0.188, 0.196)	N/A	(-0.153, 0.132)	(0.04, 0.286)
Myeloid cells	DC19	19	CADM1+ CLEC9A+	cDC1	20 (46)	0 (0)	104 (439)	3 (3)	(0.135, 0.143)	N/A	(0.111, 0.119)	N/A	(-0.096, 0.188)	(-0.096, 0.319)
Myeloid cells	DC20	20	JCHAIN+ TCF4+	pDC	16 (44)	0 (0)	96 (795)	7 (7)	(0.107, 0.115)	N/A	(0.14, 0.144)	N/A	(0.025, 0.195)	(-0.108, 0.086)
B/Plasma Cell	B0	0	MS4A1+ SCD1- MME+ BCL6+	MME+ BCL6+ GC-like	3 (3)	0 (0)	15 (68)	0 (0)	N/A	N/A	N/A	N/A	N/A	N/A
B/Plasma Cell	B1	1	MS4A1+ SDC1- CD52+ TMSB4X+ IGM- IGD-	Switched Memory B Cell	19 (120)	0 (0)	121 (3603)	10 (24)	N/A	N/A	N/A	N/A	N/A	N/A
B/Plasma Cell	B2	2	MS4A1+ SDC1- CD27- IGHM+ IGHD+ FCER2+	IGHD+ FCER2+ Naïve B Cell	19 (66)	0 (0)	118 (2425)	7 (8)	N/A	N/A	N/A	N/A	N/A	N/A
B/Plasma Cell	B3	3	MS4A1+ SDC1- CD52+ TMSB4X+ IGM+	Unswitched Memory B Cell	15 (43)	0 (0)	105 (824)	2 (3)	N/A	N/A	N/A	N/A	N/A	N/A
B/Plasma Cell	B4	4	MS4A1+ SDC1- IGE+ BCL2+ BCL11A+	BCL2+ BCL11A+ Switched Memory B Cell	10 (10)	0 (0)	66 (268)	2 (3)	N/A	N/A	N/A	N/A	N/A	N/A
B/Plasma Cell	B5	5	MS4A1+ SDC1- CD52+ TMSB4X+ ITGAX+ TBX21+	ITGAX+ TBX21+ ABC	16 (44)	0 (0)	89 (821)	2 (2)	N/A	N/A	N/A	N/A	N/A	N/A
B/Plasma Cell	P6	6	MS4A1+ SDC1low CD27+ CD38+ MKI67+	CD38+ MKI67+ Plasmablast	12 (16)	0 (0)	57 (221)	0 (0)	N/A	N/A	N/A	N/A	N/A	N/A
B/Plasma Cell	P7	7	MS4A1- SDC1+ CD27low IGHA1- IGHG1+	IGG+ Plasma Cell	32 (405)	0 (0)	124 (3275)	9 (12)	N/A	N/A	N/A	N/A	N/A	N/A
B/Plasma Cell	P8	8	MS4A1- SDC1+ CD27+ IGHA1+ IGHG1-	IGA+ Plasma Cell	24 (72)	0 (0)	110 (1086)	1 (1)	N/A	N/A	N/A	N/A	N/A	N/A
Proximal Tubule	PT0	0	VCAM1high TPM1high DCDC2high	Maladaptive/Failed Repair	40 (13006)	10 (465)	155 (39118)	30 (1613)	(-0.006, -0.003)	(0.085, 0.091)	(0.256, 0.259)	(0.269, 0.277)	(-0.173, 0.222)	(-0.375, 0.254)
Proximal Tubule	PT1	1	PRODH2high SLC5A2high SLC34A1+ SLC7A7high ALBhigh	SLC7A7high ALBhigh S1/S2	40 (10369)	10 (833)	151 (34561)	29 (1722)	(-0.114, -0.111)	(-0.218, -0.207)	(-0.19, -0.188)	(-0.316, -0.31)	(-0.082, 0.285)	(-0.094, 0.494)
Proximal Tubule	PT2	2	N/A	Low Quality	39 (5067)	10 (507)	155 (26424)	27 (639)	(0.189, 0.193)	(-0.335, -0.324)	(-0.186, -0.183)	(-0.106, -0.095)	(-0.158, 0.286)	(-0.232, 0.457)
Proximal Tubule	PT3	3	SLC34A1high SLC22A7high MOGAT1high ABC3+ SATB2+. PCK1high DCXRhigh	PCK1high DXCRhigh S2/S3	40 (7650)	10 (120)	154 (21874)	28 (612)	(0.116, 0.119)	(0.241, 0.249)	(-0.251, -0.248)	(-0.13, -0.123)	(-0.201, 0.115)	(-0.406, 0.295)
Proximal Tubule	PT4	4	PRODH2+ SLC5A2+ SLC34A1+ SLC22A7+ ANPEPhigh APOMhigh	ANPEPhigh APOMhigh S1/S2	39 (8651)	10 (294)	153 (15642)	29 (706)	(-0.066, -0.059)	(0.066, 0.077)	(-0.244, -0.241)	(-0.269, -0.261)	(-0.137, 0.272)	(-0.17, 0.555)
Proximal Tubule	PT5	5	VCAM1high DCDC2+ TPM1low	Redifferentiating S1/S2	40 (2882)	9 (47)	153 (6300)	25 (196)	(0.08, 0.086)	(0.201, 0.213)	(0.141, 0.147)	(0.088, 0.103)	(-0.094, 0.305)	(-0.173, 0.451)
Proximal Tubule	PT6	6	SLC34A1high SLC22A7high MOGAT1+ ABCC3+ SATB2+ PKHD1high SLC3A1high	Redifferentiating S2/S3	39 (2355)	8 (25)	154 (6754)	26 (142)	(0.141, 0.147)	(0.282, 0.295)	(0.011, 0.02)	(0.155, 0.17)	(-0.155, 0.151)	(-0.381, 0.231)
Proximal Tubule	PT7	7	JAG1high TACSTD2high VCAM1+ TPM1+	Degenerative	26 (193)	0 (0)	146 (3359)	20 (99)	(0.049, 0.054)	(0.151, 0.172)	(0.286, 0.297)	(0.134, 0.181)	(-0.22, 0.065)	(-0.358, -0.087)
Distal Nephron	DN0	0	SLC12A3high KLH3high LHX1high SCN2A+ DEFB1+	DCT	40 (8161)	10 (2539)	155 (22587)	30 (6473)	(0.018, 0.022)	(-0.115, -0.106)	(0.075, 0.08)	(-0.096, -0.085)	(-0.184, 0.315)	(-0.24, 0.346)
Distal Nephron	DN1	1	GATA3+ SCN11G+ SN11B+ FXYD4+	CD-PC	40 (5106)	10 (786)	156 (19883)	30 (4011)	(0.071, 0.074)	(0.14, 0.15)	(-0.072, -0.069)	(0.118, 0.127)	(-0.200, 0.204)	(-0.338, 0.273)
Distal Nephron	DN2	2	SLC4A1high SLC26A7high ADGRF5high LEF1high TMEM213+ ATP6V0D2+	CCD-IC A	38 (4260)	10 (1218)	153 (15090)	30 (6301)	(-0.179, -0.173)	(-0.163, -0.154)	(-0.048, -0.045)	(-0.083, -0.073)	(-0.156, 0.166)	(-0.29, 0.318)
Distal Nephron	DN3	3	SLC8A1high CALB1high SC2NA+ DEFB1high	DEFB1high CNT	40 (4845)	10 (1491)	156 (12538)	30 (4499)	(-0.057, -0.051)	(-0.058, -0.046)	(-0.091, -0.087)	(-0.122, -0.112)	(-0.187, 0.253)	(-0.238, 0.405)
Distal Nephron	DN4	4	SLC8A1+ SC2nA+ SPP1high	SPP1high CNT	39 (1838)	10 (198)	155 (9202)	30 (1788)	(0.062, 0.07)	(0.17, 0.18)	(0.168, 0.177)	(0.138, 0.15)	(-0.155, 0.330)	(-0.164, 0.302)
Distal Nephron	DN5	5	SLC4A1+ SLC26A7+ ADGRF5+ LEF1+ SLC8A1+ SC2NA+ TMEM213+ ATP6V0D2+	CNT-IC A	21 (36)	7 (12)	150 (7588)	29 (2958)	(-0.112, -0.102)	(-0.202, -0.092)	(-0.043, -0.037)	(-0.138, -0.06)	(-0.171, 0.339)	(-0.181, 0.35)
Distal Nephron	DN6	6	INSRR+ SLC35F3+ TLDC2+ TMEM213+ ATP6V0D2+	IC-B	38 (1678)	10 (298)	147 (3333)	29 (1233)	(-0.057, -0.047)	(0.154, 0.163)	(-0.08, -0.076)	(-0.127, -0.113)	(-0.150, 0.146)	(-0.216, 0.249)
Distal Nephron	DN7	7	GATA3+ SCNN1G+ SNN1B+ FXYD4+ INSRR+ SLC35F3+ TLDC2+	IC-B/CD-PC	0 (0)	0 (0)	133 (864)	26 (294)	(-0.032, -0.016)	N/A	(-0.122, -0.113)	N/A	(-0.164, 0.119)	N/A
Endothelial/Stromal	EC0	0	PECAM1+ PLVAP+ PTPRB+ FTL1+ CEACAM1+	Fenestrated EC	39 (2084)	10 (154)	151 (10498)	29 (1052)	(0.024, 0.028)	(-0.083, -0.067)	(-0.028, -0.024)	N/A	(-0.107, 0.151)	N/A
Endothelial/Stromal	EC1	1	PECAM1+ PLVAP+ TLL1+ GPM6A+ CEACAM1+	EC-AVR	39 (850)	8 (29)	153 (7175)	25 (598)	(0.109, 0.112)	(0.09, 0.109)	(0.06, 0.064)	N/A	(-0.12, 0.154)	N/A
Endothelial/Stromal	EC2	2	PECAM1+ PLVAP- PTPRB+ LYPD6B+ ENNPP2+ MCTP1+	EC-DVR	36 (286)	7 (16)	145 (4464)	28 (434)	(0.021, 0.025)	(-0.081, -0.051)	(-0.066, -0.062)	N/A	(-0.181, 0.048)	N/A
Endothelial/Stromal	EC3	3	PECAM1+ PLVAP- PTPRB+ ADAMTS+ BTNL9+ CXCL12+	EC-AEA	38 (359)	7 (19)	151 (3993)	27 (364)	(0.097, 0.101)	(0.035, 0.065)	(-0.043, -0.038)	N/A	(-0.174, 0.114)	N/A
Endothelial/Stromal	EC4	4	PECAM1+ PLVAP- PTPRB+ FTL1+ CEACAM1+ BTLN9high EMCN+ HECW2+ EDH3+	EC-GLOM	39 (789)	10 (80)	139 (2641)	26 (340)	(-0.11, -0.104)	(-0.273, -0.246)	(-0.226, -0.222)	N/A	(0.001, 0.236)	N/A
Endothelial/Stromal	EC5	5	PECAM1+ MCAM+ NTRK3+ RGS5+ DAAM2+ NOTCH3+ PDGFRB+	EC/VSMC-P	2 (2)	0 (0)	138 (2136)	23 (216)	(0.04, 0.045)	(-0.007, 0.298)	(-0.005, 0)	N/A	(-0.168, 0.126)	N/A
Endothelial/Stromal	EC6	6	TLL1+ GPM6A+ MMRN1+ PROX1+ TBX1+	EC Lymph	31 (176)	4 (9)	117 (929)	9 (37)	(0.026, 0.034)	(0.05, 0.069)	(0.066, 0.07)	N/A	(-0.05, 0.163)	N/A
Endothelial/Stromal	STR7	7	GATA3+ POSTN+ DAAM2+	Mesangial	35 (353)	10 (18)	142 (2645)	26 (297)	(-0.056, -0.048)	(-0.064, -0.031)	(-0.028, -0.02)	N/A	(-0.188, 0.219)	N/A
Endothelial/Stromal	STR8	8	DCN+ COL1A2+ COL1A1+	Fib	39 (1560)	4 (7)	136 (3863)	15 (36)	(0.134, 0.137)	(0.32, 0.33)	(0.149, 0.153)	N/A	(-0.065, 0.249)	N/A
Endothelial/Stromal	STR9	9	MCAM1+ NTRK3+ RGS5+ DAAm2+ NOTCH3+ PDGFRB+	VSMC/P	39 (426)	7 (20)	151 (5621)	30 (1096)	(-0.232, -0.222)	(-0.041, -0.015)	(-0.008, -0.005)	N/A	(-0.161, 0.139)	N/A
Loop of Henle	LOH0	0	CYF1P2+ MFSD4A+ RAP1GAP+ ANK2+	TAL	40 (13740)	10 (3268)	156 (43090)	29 (7184)	(-0.101, -0.098)	(-0.163, -0.157)	(-0.246, -0.243)	(-0.124, -0.119)	(-0.237, 0.176)	(-0.412, 0.216)
Loop of Henle	LOH1	1	CRYAB+ TACSTD2+ SLC44A5+	DTL/ATL	39 (11049)	10 (365)	155 (32963)	30 (1109)	(0.163, 0.165)	(0.284, 0.289)	(0.297, 0.301)	(0.133, 0.141)	(-0.187, 0.349)	(-0.231, 0.447)
Loop of Henle	LOH2	2	CYF1P2+ MFSD4A+ RAP1GAP+ ANK2+ TMEM52B+ CLDN16+ WNK1+	C-TAL	39 (7820)	10 (2006)	155 (24220)	29 (4782)	(-0.176, -0.172)	(-0.244, -0.235)	(-0.193, -0.189)	(-0.127, -0.12)	(-0.263, 0.211)	(-0.443, 0.228)
Loop of Henle	LOH3	3	N/A	Low Quality	39 (769)	10 (343)	154 (9318)	30 (592)	(0.171, 0.174)	(-0.472, -0.458)	(-0.207, -0.203)	(-0.091, -0.074)	(-0.104, 0.235)	(-0.271, 0.239)
Loop of Henle	LOH4	4	PAPPA2+ NOS1+ ROBO2+	Macula Densa	39 (3163)	10 (203)	153 (6810)	26 (453)	(0.133, 0.138)	(0.204, 0.213)	(0.229, 0.236)	(0.083, 0.095)	(-0.165, 0.286)	(-0.243, 0.377)
Glomerular	GLOM0	0	VCAM1+ CFH+ ALDH1A2+ BCAM+ AKAP12+	BCAMhigh AKAP12high PEC	39 (1204)	9 (86)	148 (2684)	29 (419)	(-0.206, -0.2)	(-0.002, 0.018)	(-0.038, -0.03)	N/A	(-0.249, 0.208)	(-0.327, 0.431)
Glomerular	GLOM1	1	VCAM1+ CFH+ ALDH1A2+ SDK1high HDAC9high	SDK1high HDAC9high PEC	36 (881)	7 (18)	132 (2346)	23 (91)	(0.1, 0.105)	(0.247, 0.264)	(0.225, 0.236)	N/A	(-0.038, 0.454)	(-0.332, 0.609)
Glomerular	GLOM2	2	PODXL+ NPHS2+ WT1+	Podocyte	39 (763)	10 (81)	136 (2310)	21 (70)	(0.121, 0.124)	(-0.136, -0.106)	(-0.214, -0.205)	N/A	(-0.218, 0.280)	(-0.262, 0.423)
Glomerular	GLOM3	3	VCAM1+ CFH+ CXCL14high MMP7high	CXC14high MMP7high PEC	38 (219)	7 (25)	127 (877)	24 (104)	(-0.014, -0.007)	(-0.045, -0.007)	(0.176, 0.193)	N/A	(-0.248, -0.001)	(-0.402, 0.007)
Glomerular	GLOM4	4	CENPF+ PCNA+ DIAPH3+	Proliferating	21 (59)	0 (0)	34 (70)	4 (5)	(0.052, 0.057)	(0.226, 0.251)	(0.058, 0.071)	N/A	(-0.118, 0.023)	(-0.042, 0.286)
