## Supplementary Table 6 for "A population-scale atlas of blood and tissue in lupus nephritis"

### Sheet: Table 3.5
B Cells
	Passing	Total	Percent	Median CNA Correlation
B0. FOXO1+ BCL6+ GC	0	67	0	0.0795442
B1. Switched B Cell	0	3390	0	0.0367814
B2. IGHD+ FCER2+ Naïve B Cell	0	2205	0	0.00907886
B3. Unswitched Memory B Cell	0	757	0	-0.00284874
B4. BCL2+ BCL11A+ Switched Memory B Cell	0	237	0	0.0396943
B5. FCRL5+ ITGAX+ TBX21+ ABC-like	0	761	0	0.0107952
P6. CD38++ MKI67+ Plasmablast	0	344	0	-0.0416158
P7. IGG+ Plasma Cell	0	3074	0	-0.0189483
P8. IGA+ Plasma Cell	0	1023	0	-0.0322671
Distal Nephron
DN0. DCT	3919	20931	18.7234	0.00150165
DN1. CD-PC	771	18782	4.10499	-0.0408258
DN2. CCD-IC A	49	13908	0.352315	-0.0990453
DN3. DEFB1high CNT	390	11652	3.34706	-0.0947747
DN4. SPP1high CNT	4765	8537	55.8159	0.240746
DN5. CNT-IC A	402	7139	5.63104	-0.0745952
DN6. IC B	0	3076	0	-0.0675403
DN7. TMEM213+ ATP6V0D2+ CD-PC	1	807	0.123916	-0.0998127
Endothelial/Stromal
EC0. Fenestrated EC	49	9656	0.507457	-0.00938905
EC1. EC-AVR	328	6605	4.96593	0.0798908
EC2. EC-DVR	0	4142	0	-0.0531121
EC3. EC-AEA	14	3739	0.374432	-0.0388001
EC4. EC-GLOM	0	2383	0	-0.192847
EC5. EC/VSMC-P	0	2020	0	-0.0322038
EC6. EC-LYMPH	0	896	0	-0.0474299
STR7. Mesangial	0	2376	0	-0.0319367
STR8. FIB	165	3695	4.46549	0.103082
STR9. VSMC/P	0	5144	0	0.000287443
Glomeruli
GLOM0. BCAMhigh AKAP12high PEC	32	2427	1.3185	-0.0556116
GLOM1. SDK1high HDAC9high PEC	1012	2117	47.8035	0.176306
GLOM2. Podocyte	0	1976	0	-0.180332
GLOM3. CXCL14high MMP7high PEC	309	821	37.637	0.136749
GLOM4. Proliferating	0	58	0	0.063851
Loop of Henle
LOH0. TAL	585	40248	1.45349	-0.264433
LOH1. DTL/ATL	25249	30907	81.6935	0.300773
LOH2. C-TAL	484	22289	2.17147	-0.209203
LOH3. Low Quality	76	8766	0.866986	-0.217816
LOH4. Macula Densa	4100	6252	65.579	0.207497
Myeloid Cells
M0. CD16+ CXC3CR1+ Monocyte	0	3386	0	-0.13281
M1. CD14+ CD16+ CCL2+ CX3CR1+ Monocyte	0	828	0	-0.187461
M2. CD14+ CCR2+ Monocyte	9	3762	0.239234	-0.0262015
M3. CCL2+ CCL3+ Monocyte	0	443	0	-0.155799
M4. TPSB2+ MAST cell	0	190	0	0.128021
M5. GPNMBhigh NUPR1high Macrophage	823	1318	62.4431	0.250248
M6. SELENOPinter ISGhigh Macrophage	0	366	0	-0.155311
M7. SPP1high FABP5high Macrophage	48	2090	2.29665	0.0044045
M8. SPP1low FABP5high Macrophage	4	358	1.11732	0.0112636
M9. MERTKhigh FABP5high Macrophage	0	218	0	0.0479319
M10. SELENOPinter LYVE1inter Resident Macrophage	27	703	3.84068	0.0737274
M11. GPMNBhigh NUPR1low Macrophage	37	681	5.43319	0.0804687
M12. SELENOPhigh LYVE1high Resident Macrophage	1	1777	0.0562746	-0.109013
M13. APOChigh C3high Macrophage	7	350	2	0.096682
M14. APOClow C3high Macrophage	176	1786	9.85442	0.12999
M15. CENPF+ MKI67+ Proliferating	0	407	0	-0.00613644
DC16. CCR7+ LAMP3+ DC2	0	232	0	-0.00568633
DC17. CLEC10Alow cDC2	1	169	0.591716	0.00464471
DC18. CLEC10Ahigh cDC2	414	1312	31.5549	0.181549
DC19. cDC1	0	403	0	0.1302
DC20. pDC	0	700	0	0.0676384
Proximal Tubule
PT0. Maladaptive/Failed Repair	27583	35958	76.7089	0.271494
PT1. SLC7A7high ALBhigh S1/S2	8	30840	0.0259403	-0.205373
PT2. Low Quality	560	23779	2.35502	-0.225579
PT3. PCK1high DXCRhigh S2/S3	1	20257	0.00493657	-0.245024
PT4. ANPEPhigh APOMhigh S1/S2	6	14073	0.0426348	-0.231348
PT5. Redifferentiating S1/S2	2746	5749	47.7648	0.146714
PT6. Redifferentiating S2/S3	1951	6276	31.0867	0.032881
PT7. Degenerative	2769	3102	89.265	0.307805
T and NK Cells
NK0. CD56dim NK	3	4356	0.0688705	-0.102178
NK1. CD56bright NK	722	1022	70.6458	0.263535
T2. CD8+ GZMB+ CTL	0	2194	0	-0.20839
T3. CD8+ GZMBlow GZMHhigh CTL	0	341	0	-0.14515
T4. CENPF+ MKI67+ Proliferating	0	777	0	-0.0873448
T5. GZMK+ CD8+ CCL5high	0	2385	0	-0.0880349
T6. GZMK+ CD8+ NKG7low	0	893	0	-0.0555941
T7. GZMK+ CD8+ Effector Memory	1	420	0.238095	0.1065
T8. GZMK+ CD8+ NEAT1+	1	265	0.377358	0.0695733
T9. GZMK+ CD8+ Resident Memory	193	3182	6.06537	0.104447
T10. GZMK+ CD8+ ITGAE+ ITGA1+	33	532	6.20301	0.138525
T11. CD4+ Effector Memory	239	287	83.2753	0.264991
T12. CD8+ GMZK+ CD69+	1	437	0.228833	0.0149775
T13. CD4+ JUNlow Resident Memory	16	1089	1.46924	0.0850044
T14. CD4+ JUNhigh Resident Memory	6	2147	0.27946	0.0113445
T15. CD4+ S1PR1+ Central memory/Naive	547	1492	36.6622	0.189621
T16. KLRB1+ KIT+ ILC	24	473	5.074	0.155156
T17. CD4+ RORC+ CCR6+ Th17	32	1221	2.6208	0.0836443
T18. CD4+ Central Memory/Naive	581	5111	11.3676	0.124391
T19. CD4+ IL2RA++ FOXP3++ Treg	0	1083	0	-0.0178696
T20. CD4+ FOXP3+ CXCR5+ Central Memory/Naive	0	1372	0	0.00519032
T21. CD4+ PDCD1+ CXCR5+ TFH/TPH	1	482	0.207469	0.0540014
