## Supplementary Table 7 for "A population-scale atlas of blood and tissue in lupus nephritis"

### Sheet: Sheet1
B Cells
	Intercent (Baseline % at 0 Chronicity)	Percent Change per Unit Chronicity	P Value	Standard Deviaton (Percent Change)	Stanrad Deviation (Chroncity)	R
B0. FOXO1+ BCL6+ GC	0.0004455	0.00028748	0.229353	0.00688887	2.44118	0.101872
B1. CD28+ IGM- activated B Cell	0.232458	-0.0003858	0.953689	0.190877	2.44118	-0.0049347
B2. IGHD+ FCER2+ Naive B Cell	0.187454	0.00385438	0.639181	0.236279	2.44118	0.0398226
B3. BCL2+ CD27+ MCL1+ Unswitched Memory B Cell	0.0778498	-0.0036896	0.304675	0.103463	2.44118	-0.0870542
B4. BCL2+ BCL11A+ IGHE+ Memory B Cell	0.00841733	0.0024915	0.0574285	0.0379185	2.44118	0.160402
B5. FCRL5+ ITGAX+ TBX21+ ABC-like	0.0513033	-0.000476	0.838466	0.0670816	2.44118	-0.0173207
P6. CD38++ MKI67+ Plasmablast	0.0375151	-0.0037446	0.229758	0.0898111	2.44118	-0.101784
P7. IGG+ Plasma Cell	0.267385	0.00166707	0.847961	0.249828	2.44118	0.0162897
P8. IGA+ Plasma Cell	0.0878264	0.00180623	0.651441	0.114908	2.44118	0.0383727
Myeloid Cells
M0. CD16+ CXC3CR1+ Monocyte	0.233744	-0.0129813	0.00597447	0.137513	2.44118	-0.230449
M1. CD14+ CD16+ CCL2+ CX3CR1+ Monocyte	0.0623599	-0.0058532	4.94e-05	0.0426717	2.44118	-0.334852
M2. CD14+ CCR2+ Monocyte	0.195563	-0.0040794	0.24537	0.101135	2.44118	-0.0984687
M3. CCL2+ CCL3+ Monocyte	0.0270619	-0.0021537	0.0029821	0.0211687	2.44118	-0.248364
M4. TPSB2+ MAST cell	0.00458032	0.00144721	0.0960428	0.0251063	2.44118	0.140718
M5. GPNMBhigh NUPR1high Macrophage	0.00968661	0.00965326	5.12e-05	0.0705164	2.44118	0.334182
M6. SELENOPinter ISGhigh Macrophage	0.0260694	-0.0018275	0.0234809	0.0233897	2.44118	-0.190734
M7. SPP1high FABP5high Macrophage	0.0852616	-0.0034571	0.183936	0.0749857	2.44118	-0.112546
M8. SPP1low FABP5high Macrophage	0.0172343	-0.0005194	0.331883	0.0154059	2.44118	-0.0823103
M9. MERTKhigh FABP5high Macrophage	0.00892987	0.0004385	0.722403	0.0354701	2.44118	0.0301792
M10. SELENOPinter LYVE1inter Resident Macrophage	0.023687	0.00108922	0.223662	0.025785	2.44118	0.103122
M11. GPMNBhigh NUPR1low Macrophage	0.0272342	-0.0008237	0.37245	0.0265695	2.44118	-0.0756769
M12. SELENOPhigh LYVE1high Resident Macrophage	0.0984051	-0.0023864	0.360494	0.0750894	2.44118	-0.0775828
M13. APOChigh C3high Macrophage	0.0158429	0.00018668	0.759503	0.0175217	2.44118	0.0260083
M14. APOClow C3high Macrophage	0.0640753	0.00640289	0.00412802	0.0650897	2.44118	0.24014
M15. CENPF+ MKI67+ Proliferating	0.0170479	-0.0002187	0.756538	0.0202698	2.44118	-0.0263392
DC16. CCR7+ LAMP3+ DC2	0.00934351	0.0003067	0.517499	0.0136247	2.44118	0.0549525
DC17. CLEC10Alow cDC2	0.00801852	0.00026056	0.646075	0.0163074	2.44118	0.039006
DC18. CLEC10Ahigh cDC2	0.0278132	0.00995002	4.99e-06	0.0649883	2.44118	0.373756
DC19. cDC1	0.00943715	0.00260257	0.00098217	0.0231345	2.44118	0.274627
DC20. pDC	0.0181315	0.00286378	0.0538129	0.042953	2.44118	0.16276
T and NK Cells
NK0. CD56dim NK	0.214856	-0.0125949	0.00555882	0.132317	2.44118	-0.232369
NK1. CD56bright NK	0.0142627	0.00460041	0.0001048	0.0350007	2.44118	0.320864
T2. CD8+ GZMBhigh GZMHhigh CTL	0.106808	-0.0081067	0.00068653	0.0700359	2.44118	-0.282569
T3. CD8+ GZMBlow GZMHhigh CTL	0.0158821	-0.0008371	0.110921	0.0151559	2.44118	-0.134831
T4. CENPF+ MKI67+ Proliferating	0.052965	-0.0036899	0.243613	0.0911408	2.44118	-0.0988343
T5. GZMK+ CD8+ CCL5high	0.0840794	-0.0033441	0.0606664	0.0515409	2.44118	-0.158392
T6. GZMK+ CD8+ CCL5low	0.0251666	6.8e-05	0.935676	0.0241994	2.44118	0.00685765
T7. GZMK+ CD8+ Effector Memory	0.0106037	0.0007673	0.176231	0.0163532	2.44118	0.114541
T8. GZMK+ CD8+ NEAT1+	0.0065981	0.00052147	0.181629	0.0112518	2.44118	0.113137
T9. GZMK+ CD8+ Resident Memory	0.0810587	0.00232766	0.288984	0.0631942	2.44118	0.0899173
T10. GZMK+ CD8+ ITGAE+ ITGA1+	0.010424	0.00112671	0.0647487	0.0176337	2.44118	0.15598
T11. CD4+ Effector Memory	0.00323143	0.0013125	0.00016876	0.0102813	2.44118	0.311641
T12. CD8+ GMZK+ CD69+	0.0116689	0.00014069	0.759718	0.0132177	2.44118	0.0259842
T13. CD4+ JUNlow Resident Memory	0.0253808	0.00173554	0.053958	0.0260463	2.44118	0.162663
T14. CD4+ JUNhigh Resident Memory	0.0651377	-0.0008831	0.509661	0.0385065	2.44118	-0.0559833
T15. CD4+ S1PR1+ Central memory/Naive	0.0223301	0.00461681	6.66e-05	0.0342184	2.44118	0.32937
T16. KLRB1+ KIT+ ILC	0.00674541	0.00143199	0.00165592	0.013312	2.44118	0.262602
T17. CD4+ RORC+ CCR6+ Th17	0.0429253	0.00054541	0.70503	0.0414051	2.44118	0.0321567
T18. CD4+ Central Memory/Naive	0.0903755	0.00987347	0.0020984	0.0937989	2.44118	0.256964
T19. CD4+ IL2RA++ FOXP3++ Treg	0.0295562	-4.58e-05	0.953649	0.0226314	2.44118	-0.004939
T20. CD4+ FOXP3+ CXCR5+ Central Memory/Naive	0.0319514	0.00086705	0.471088	0.0345952	2.44118	0.0611824
T21. CD4+ PDCD1+ CXCR5+ TFH/TPH	0.00911964	0.0004762	0.273267	0.0125146	2.44118	0.0928909
Distal Nephron
DN0. DCT	0.223922	0.00589157	0.094756	0.101815	2.44118	0.14126
DN1. CD-PC	0.246066	-0.0013194	0.823775	0.170229	2.44118	-0.0189208
DN2. CCD-IC A	0.181983	-0.00831	0.0017487	0.0776308	2.44118	-0.261315
DN3. DEFB1high CNT	0.162859	-0.0068911	0.00101319	0.0614125	2.44118	-0.273926
DN4. SPP1high CNT	0.0502583	0.0137505	1.17e-12	0.0607147	2.44118	0.552872
DN5. CNT-IC A	0.08202	-0.0019926	0.162958	0.0411758	2.44118	-0.118136
DN6. IC B	0.0404893	-0.0006323	0.565147	0.0316006	2.44118	-0.0488476
DN7. TMEM213+ ATP6V0D2+ CD-PC	0.0124029	-0.0004967	0.172484	0.0104941	2.44118	-0.115535
Proximal Tubule
PT0. Malapdative/Failed Repair	0.13501	0.0393263	4.6e-12	0.177628	2.44118	0.540471
PT1. SLC7A7high ALBhigh S1/S2	0.268053	-0.0177765	4.37e-05	0.128753	2.44118	-0.337045
PT2. Low Quality	0.18982	-0.0092622	1.91e-05	0.064302	2.44118	-0.351634
PT3. PCK1high DXCRhigh S2/S3	0.196402	-0.0144422	7.69e-06	0.0961176	2.44118	-0.366802
PT4. ANPEPhigh APOMhigh S1/S2	0.116625	-0.0074644	1.33e-05	0.0509321	2.44118	-0.357768
PT5. Redifferentiating S1/S2	0.037481	0.00255725	0.0314489	0.0344357	2.44118	0.181286
PT6. Redifferentiating S2/S3	0.042636	0.00109589	0.309905	0.0310638	2.44118	0.0861216
PT7. Degenerative	0.00349982	0.00686692	7.12e-09	0.0361657	2.44118	0.463516
Endothelial/Stromal
EC0. Fenestrated EC	0.257001	0.00151209	0.768332	0.147504	2.44118	0.025025
EC1. EC-AVR	0.122547	0.0105802	0.0118899	0.122224	2.44118	0.211318
EC2. EC-DVR	0.0894434	-0.0005649	0.817096	0.0701788	2.44118	-0.0196505
EC3. EC-AEA	0.101485	-0.0014469	0.442477	0.0541837	2.44118	-0.0651902
EC4. EC-GLOM	0.0849712	-0.0077426	0.00098028	0.0688135	2.44118	-0.27467
EC5. EC/VSMC-P	0.0443992	0.00069961	0.61326	0.0397853	2.44118	0.0429271
EC6. EC-LYMPH	0.0180526	-0.0002121	0.839175	0.0300309	2.44118	-0.0172436
STR7. Mesangial	0.0588997	-0.0014836	0.308739	0.0419518	2.44118	-0.0863285
STR8. FIB	0.0710892	0.00205309	0.679415	0.142772	2.44118	0.0351047
STR9. VSMC/P	0.14164	-0.0024938	0.347607	0.0764024	2.44118	-0.0796818
Loop of Henle
LOH0. TAL	0.488925	-0.0343749	3.4e-17	0.13244	2.44118	-0.63361
LOH1. DTL/ATL	0.0823991	0.0518941	4.39e-17	0.200486	2.44118	0.63188
LOH2. C-TAL	0.290473	-0.0173804	8.68e-09	0.092007	2.44118	-0.461145
LOH3. Low Quality	0.0973447	-0.005547	0.00271741	0.0540211	2.44118	-0.250666
LOH4. Macula Densa	0.0408587	0.00540814	2.6e-06	0.0343865	2.44118	0.383937
Glomeruli
GLOM0. BCAMhigh AKAP12high PEC	0.40963	-0.0134776	0.0567041	0.204529	2.44118	-0.160864
GLOM1. SDK1high HDAC9high PEC	0.125876	0.0287848	1.22e-05	0.195602	2.44118	0.359244
GLOM2. Podocyte	0.348323	-0.0272851	0.00053662	0.231359	2.44118	-0.287899
GLOM3. CXCL14high MMP7high PEC	0.0927986	0.0125656	0.0440443	0.18059	2.44118	0.169859
GLOM4. Proliferating	0.00242727	0.00121456	0.118723	0.0224638	2.44118	0.131988
