## Supplementary Table 8 for "A population-scale atlas of blood and tissue in lupus nephritis"

### Sheet: Sheet1
	Global P Values
	None	Site + First Biopsy	Site + First Biopsy + Response Status
B/Plasma	0.128787	0.336366	0.554345
T/NK	0.00019998	0.00019998	0.0120988
Myeloid	9.999e-05	0.00029997	9.999e-05
Proximal Tubule	9.999e-05	9.999e-05	9.999e-05
Distal Nephron	9.999e-05	9.999e-05	9.999e-05
Glomeruli	9.999e-05	9.999e-05	9.999e-05
Endothelial/Stromal	9.999e-05	9.999e-05	0.00209979
Loop of Henle	9.999e-05	9.999e-05	9.999e-05
