## Supplementary Table 11 for "A population-scale atlas of blood and tissue in lupus nephritis"

### Sheet: annotation_vs_activity_regressi
B Cells
	Intercent (Baseline % at 0 Activity)	Percent Change per Unit Activity	P Value	Standard Deviaton (Percent Change)	Standard Deviation (Activity)	R
B0. FOXO1+ BCL6+ GC	0.00155577	-7.15655e-06	0.959355	0.00688887	4.16843	-0.0043304
B1. CD28+ IGM- activated B Cell	0.225129	0.00132685	0.733042	0.190877	4.16843	0.0289761
B2. IGHD+ FCER2+ Naïve B Cell	0.228675	-0.00603711	0.208748	0.236279	4.16843	-0.106507
B3. BCL2+ CD27+ MCL1+ Unswitched Memory B Cell	0.0567453	0.00163833	0.436771	0.103463	4.16843	0.0660067
B4. BCL2+ BCL11A+ IGHE+ Memory B Cell	0.0141651	0.000812109	0.29245	0.0379185	4.16843	0.0892761
B5. FCRL5+ ITGAX+ TBX21+ ABC-like	0.047623	0.000427437	0.754554	0.0670816	4.16843	0.0265608
P6. CD38++ MKI67+ Plasmablast	0.0169666	0.00146628	0.422645	0.0898111	4.16843	0.0680547
P7. IGG+ Plasma Cell	0.258191	0.00348514	0.493388	0.249828	4.16843	0.0581503
P8. IGA+ Plasma Cell	0.0927338	0.000421673	0.857127	0.114908	4.16843	0.0152967
Myeloid Cells
M0. CD16+ CXC3CR1+ Monocyte	0.236866	-0.0116915	1.62029e-05	0.137513	4.16843	-0.354405
M1. CD14+ CD16+ CCL2+ CX3CR1+ Monocyte	0.0411582	-0.000171038	0.844105	0.0426717	4.16843	-0.0167081
M2. CD14+ CCR2+ Monocyte	0.202703	-0.00506362	0.013007	0.101135	4.16843	-0.208704
M3. CCL2+ CCL3+ Monocyte	0.016466	0.000567547	0.187041	0.0211687	4.16843	0.111759
M4. TPSB2+ MAST cell	0.0155105	-0.00124092	0.0142437	0.0251063	4.16843	-0.206031
M5. GPNMBhigh NUPR1high Macrophage	0.0117076	0.00771457	1.32559e-08	0.0705165	4.16843	0.45603
M6. SELENOPinter ISGhigh Macrophage	0.0175707	0.000370549	0.436553	0.0233896	4.16843	0.0660381
M7. SPP1high FABP5high Macrophage	0.0336921	0.00870802	1.19157e-09	0.0749857	4.16843	0.484076
M9. MERTKhigh FABP5high Macrophage	0.00618885	0.000989523	0.169684	0.0354701	4.16843	0.116288
M10. SELENOPinter LYVE1inter Resident Macrophage	0.0218207	0.00134297	0.00971092	0.025785	4.16843	0.217105
M11. GPMNBhigh NUPR1low Macrophage	0.0125601	0.00261332	4.44394e-07	0.0265695	4.16843	0.409998
M12. SELENOPhigh LYVE1high Resident Macrophage	0.0976083	-0.00184008	0.228089	0.0750894	4.16843	-0.102148
M13. APOChigh C3high Macrophage	0.0143257	0.000500296	0.159808	0.0175217	4.16843	0.119021
M14. APOClow C3high Macrophage	0.0934924	-0.00121711	0.358249	0.0650897	4.16843	-0.0779452
M15. CENPF+ MKI67+ Proliferating	0.0113496	0.00110043	0.00696858	0.0202698	4.16843	0.2263
DC16. CCR7+ LAMP3+ DC2	0.0112896	-0.000179445	0.517893	0.0136247	4.16843	-0.0549008
DC17. CLEC10Alow cDC2	0.0116099	-0.000589667	0.0744122	0.0163074	4.16843	-0.150728
DC18. CLEC10Ahigh cDC2	0.0735449	-0.00189539	0.150981	0.0649883	4.16843	-0.121572
DC19. cDC1	0.0183581	0.00019025	0.686547	0.0231345	4.16843	0.0342798
DC20. pDC	0.0254624	0.000770059	0.37847	0.042953	4.16843	0.0747314
SAMs	0.0641487	0.0200254	5.1769e-14	0.144067	4.16843	0.579415
T and NK Cells
NK0. CD56dim NK	0.145671	0.00494792	0.0649289	0.132317	4.16843	0.155876
NK1. CD56bright NK	0.0322238	-0.00015823	0.824475	0.0350007	4.16843	-0.0188445
T2. CD8+ GZMBhigh GZMHhigh CTL	0.0727383	0.000824611	0.563299	0.0700359	4.16843	0.0490796
T3. CD8+ GZMBlow GZMHhigh CTL	0.0118141	0.000209213	0.497934	0.0151559	4.16843	0.0575412
T4. CENPF+ MKI67+ Proliferating	0.0346282	0.0010136	0.585157	0.0911408	4.16843	0.0463582
T5. GZMK+ CD8+ CCL5high	0.0669621	0.00103118	0.325513	0.0515409	4.16843	0.0833977
T6. GZMK+ CD8+ CCL5low	0.0260395	-0.000139377	0.777496	0.0241994	4.16843	-0.0240081
T7. GZMK+ CD8+ Effector Memory	0.0115837	0.000428352	0.197456	0.0163532	4.16843	0.109187
T8. GZMK+ CD8+ NEAT1+	0.00781055	0.00016784	0.463879	0.0112518	4.16843	0.0621793
T9. GZMK+ CD8+ Resident Memory	0.0939942	-0.00094813	0.46128	0.0631942	4.16843	-0.0625407
T10. GZMK+ CD8+ ITGAE+ ITGA1+	0.0150537	-9.08067e-05	0.800537	0.0176337	4.16843	-0.0214658
T11. CD4+ Effector Memory	0.00731457	0.000189748	0.364554	0.0102813	4.16843	0.0769312
T12. CD8+ GMZK+ CD69+	0.01389	-0.000382007	0.15474	0.0132177	4.16843	-0.120473
T13. CD4+ JUNlow Resident Memory	0.032686	-0.000179102	0.735817	0.0260463	4.16843	-0.0286633
T14. CD4+ JUNhigh Resident Memory	0.0668482	-0.00113331	0.147253	0.0385065	4.16843	-0.122684
T15. CD4+ S1PR1+ Central memory/Naive	0.0401273	-0.000107382	0.877646	0.0342184	4.16843	-0.0130811
T16. KLRB1+ KIT+ ILC	0.01011	0.000452976	0.0933894	0.013312	4.16843	0.141842
T17. CD4+ RORC+ CCR6+ Th17	0.0488587	-0.000876944	0.297859	0.0414051	4.16843	-0.0882856
T18. CD4+ Central Memory/Naive	0.137142	-0.00219352	0.250165	0.0937989	4.16843	-0.0974801
T19. CD4+ IL2RA++ FOXP3++ Treg	0.0259583	0.000772931	0.0921773	0.0226314	4.16843	0.142364
T20. CD4+ FOXP3+ CXCR5+ Central Memory/Naive	0.0357977	-0.000133849	0.849456	0.0345952	4.16843	-0.0161276
T21. CD4+ PDCD1+ CXCR5+ TFH/TPH	0.00876906	0.000482149	0.0571231	0.0125146	4.16843	0.160596
Distal Nephron
DN0. DCT	0.237168	0.00199835	0.334813	0.101815	4.16843	0.0818145
DN1. CD-PC	0.255106	-0.00315614	0.362347	0.170229	4.16843	-0.0772849
DN2. CCD-IC A	0.151526	-0.000162434	0.918242	0.0776308	4.16843	-0.00872199
DN3. DEFB1high CNT	0.136758	5.58023e-05	0.964446	0.0614125	4.16843	0.00378764
DN4. SPP1high CNT	0.097197	0.00104904	0.396041	0.0607147	4.16843	0.0720227
DN5. CNT-IC A	0.0707436	0.000857404	0.3061	0.0411758	4.16843	0.0867991
DN6. IC B	0.040345	-0.000502647	0.434703	0.0316006	4.16843	-0.0663041
DN7. TMEM213+ ATP6V0D2+ CD-PC	0.0111573	-0.000139366	0.514405	0.0104941	4.16843	-0.0553585
PT0. Malapdative/Failed Repair	0.293234	-0.00240953	0.505417	0.177628	4.16843	-0.0565449
PT1. SLC7A7high ALBhigh S1/S2	0.182693	0.00421126	0.106943	0.128753	4.16843	0.136341
PT2. Low Quality	0.147419	0.00172605	0.18651	0.064302	4.16843	0.111893
PT3. PCK1high DXCRhigh S2/S3	0.153415	-0.00252599	0.195971	0.0961176	4.16843	-0.109547
PT4. ANPEPhigh APOMhigh S1/S2	0.0847987	0.000862166	0.405715	0.0509321	4.16843	0.0705622
PT5. Redifferentiating S1/S2	0.0409949	0.0013717	0.049092	0.0344357	4.16843	0.166044
PT6. Redifferentiating S2/S3	0.0490312	-0.000515204	0.415302	0.0310638	4.16843	-0.0691349
PT7. Degenerative	0.0350669	-0.00130936	0.0740476	0.0361657	4.16843	-0.150916
Endothelial/Stromal
EC0. Fenestrated EC	0.245983	0.0037653	0.209178	0.147504	4.16843	0.106407
EC1. EC-AVR	0.166265	-0.000907761	0.715536	0.122225	4.16843	-0.0309589
EC2. EC-DVR	0.101077	-0.00310264	0.0286994	0.0701788	4.16843	-0.184288
EC3. EC-AEA	0.101262	-0.00117441	0.286666	0.0541837	4.16843	-0.0903489
EC4. EC-GLOM	0.0469981	0.00201344	0.149655	0.0688135	4.16843	0.121965
EC5. EC/VSMC-P	0.0478823	-0.000193653	0.811256	0.0397853	4.16843	-0.0202896
EC6. EC-LYMPH	0.015344	0.000431518	0.480477	0.0300309	4.16843	0.0598966
STR7. Mesangial	0.0549072	-0.000354956	0.677995	0.0419518	4.16843	-0.0352693
STR8. FIB	0.070103	0.00196023	0.500252	0.142772	4.16843	0.0572318
STR9. VSMC/P	0.136831	-0.00102599	0.509711	0.0764024	4.16843	-0.0559768
Loop of Henle
LOH0. TAL	0.380413	-0.0046145	0.0857301	0.13244	4.16843	-0.145237
LOH1. DTL/ATL	0.254065	0.0051953	0.20232	0.200486	4.16843	0.108019
LOH2. C-TAL	0.239669	-0.00324947	0.0814955	0.092007	4.16843	-0.147219
LOH3. Low Quality	0.0701154	0.00144794	0.187166	0.0540211	4.16843	0.111727
LOH4. Macula Densa	0.0557377	0.00122073	0.0799148	0.0343865	4.16843	0.14798
Glomeruli
GLOM0. BCAMhigh AKAP12high PEC	0.387213	-0.0063501	0.126134	0.204529	4.16843	-0.129419
GLOM1. SDK1high HDAC9high PEC	0.149768	0.0189733	6.61027e-07	0.195602	4.16843	0.404335
GLOM2. Podocyte	0.264447	-0.00417188	0.375699	0.231359	4.16843	-0.0751654
GLOM3. CXCL14high MMP7high PEC	0.168469	-0.00643567	0.078748	0.18059	4.16843	-0.14855
GLOM4. Proliferating	0.00887549	-0.000426717	0.350645	0.0224638	4.16843	-0.0791826
