## Supplementary Table 16 for "A population-scale atlas of blood and tissue in lupus nephritis"

### Sheet: guides
Start and end positions refer to NC_012920 reference sequence
start position	end position	sgRNA Sequence	primer sequence
604	624	TACACTGAAAATGTTTAGAC	TAATACGACTCACTATAGTACACTGAAAATGTTTAGACGTTTAAGAGCTATGCTGGAAAC
707	727	AGGGTGAACTCACTGGAACG	TAATACGACTCACTATAGAGGGTGAACTCACTGGAACGGTTTAAGAGCTATGCTGGAAAC
805	825	AATCACTGCTGTTTCCCGTG	TAATACGACTCACTATAGAATCACTGCTGTTTCCCGTGGTTTAAGAGCTATGCTGGAAAC
899	919	TTGGGTTAATCGTGTGACCG	TAATACGACTCACTATAGTTGGGTTAATCGTGTGACCGGTTTAAGAGCTATGCTGGAAAC
1008	1028	CACAAAATAGACTACGAAAG	TAATACGACTCACTATAGCACAAAATAGACTACGAAAGGTTTAAGAGCTATGCTGGAAAC
1087	1107	AGGTTTAGGGCTAAGCATAG	TAATACGACTCACTATAGAGGTTTAGGGCTAAGCATAGGTTTAAGAGCTATGCTGGAAAC
1192	1212	ACAGAACAGGCTCCTCTAGA	TAATACGACTCACTATAGACAGAACAGGCTCCTCTAGAGTTTAAGAGCTATGCTGGAAAC
1305	1325	AGTACCCACGTAAAGACGTT	TAATACGACTCACTATAGAGTACCCACGTAAAGACGTTGTTTAAGAGCTATGCTGGAAAC
1396	1416	TTATGAAACTTAAGGGTCGA	TAATACGACTCACTATAGTTATGAAACTTAAGGGTCGAGTTTAAGAGCTATGCTGGAAAC
1529	1549	ACCCCTACGCATTTATATAG	TAATACGACTCACTATAGACCCCTACGCATTTATATAGGTTTAAGAGCTATGCTGGAAAC
1725	1745	CATTTACCCAAATAAAGTAT	TAATACGACTCACTATAGCATTTACCCAAATAAAGTATGTTTAAGAGCTATGCTGGAAAC
1808	1828	TAACCAAGCATAATATAGCA	TAATACGACTCACTATAGTAACCAAGCATAATATAGCAGTTTAAGAGCTATGCTGGAAAC
1912	1932	CTGTTCTTAGGTAGCTCGTC	TAATACGACTCACTATAGCTGTTCTTAGGTAGCTCGTCGTTTAAGAGCTATGCTGGAAAC
2007	2027	TTGGACAACCAGCTATCACC	TAATACGACTCACTATAGTTGGACAACCAGCTATCACCGTTTAAGAGCTATGCTGGAAAC
2080	2100	GACTAACAGTTAAATTTACA	TAATACGACTCACTATAGGACTAACAGTTAAATTTACAGTTTAAGAGCTATGCTGGAAAC
2151	2171	AAAAATTTAACACCCATAGT	TAATACGACTCACTATAGAAAAATTTAACACCCATAGTGTTTAAGAGCTATGCTGGAAAC
2256	2276	GATTGGTCCAATTGGGTGTG	TAATACGACTCACTATAGGATTGGTCCAATTGGGTGTGGTTTAAGAGCTATGCTGGAAAC
2342	2362	TCAGTGTTTTAATCTGACGC	TAATACGACTCACTATAGTCAGTGTTTTAATCTGACGCGTTTAAGAGCTATGCTGGAAAC
2426	2446	CCAACACAGGCATGCTCATA	TAATACGACTCACTATAGCCAACACAGGCATGCTCATAGTTTAAGAGCTATGCTGGAAAC
2549	2569	GCCGTTAAACATGTGTCACT	TAATACGACTCACTATAGGCCGTTAAACATGTGTCACTGTTTAAGAGCTATGCTGGAAAC
2754	2774	ACAGTACCTAACAAACCCAC	TAATACGACTCACTATAGACAGTACCTAACAAACCCACGTTTAAGAGCTATGCTGGAAAC
2911	2931	CAACGGAACAAGTTACCCTA	TAATACGACTCACTATAGCAACGGAACAAGTTACCCTAGTTTAAGAGCTATGCTGGAAAC
3058	3078	GGTCTGAACTCAGATCACGT	TAATACGACTCACTATAGGGTCTGAACTCAGATCACGTGTTTAAGAGCTATGCTGGAAAC
3118	3138	TCTTGTCCTTTCGTACAGGG	TAATACGACTCACTATAGTCTTGTCCTTTCGTACAGGGGTTTAAGAGCTATGCTGGAAAC
3170	3190	TGAGATGATATCATTTACGG	TAATACGACTCACTATAGTGAGATGATATCATTTACGGGTTTAAGAGCTATGCTGGAAAC
3247	3267	TTAAGTTTTATGCGATTACC	TAATACGACTCACTATAGTTAAGTTTTATGCGATTACCGTTTAAGAGCTATGCTGGAAAC
5328	5348	GTAGAAGTAGAGGTTAAGGA	TAATACGACTCACTATAGGTAGAAGTAGAGGTTAAGGAGTTTAAGAGCTATGCTGGAAAC
5386	5406	TTTTTACGTTGTTAGATATG	TAATACGACTCACTATAGTTTTTACGTTGTTAGATATGGTTTAAGAGCTATGCTGGAAAC
5799	5819	ATTCAATATGAAAATCACCT	TAATACGACTCACTATAGATTCAATATGAAAATCACCTGTTTAAGAGCTATGCTGGAAAC
7357	7377	AGAAGAACCCTCCATAAACC	TAATACGACTCACTATAGAGAAGAACCCTCCATAAACCGTTTAAGAGCTATGCTGGAAAC
7468	7488	GGCTTGAAACCAGCTTTGGG	TAATACGACTCACTATAGGGCTTGAAACCAGCTTTGGGGTTTAAGAGCTATGCTGGAAAC
8209	8229	GGAATTAATTCTAGGACGAT	TAATACGACTCACTATAGGGAATTAATTCTAGGACGATGTTTAAGAGCTATGCTGGAAAC
9573	9593	GACTTCTAGGGGATTTAGCG	TAATACGACTCACTATAGGACTTCTAGGGGATTTAGCGGTTTAAGAGCTATGCTGGAAAC
10096	10116	TAATTATTAGTAGTAAGGCT	TAATACGACTCACTATAGTAATTATTAGTAGTAAGGCTGTTTAAGAGCTATGCTGGAAAC
10154	10174	AAATCCACCCCTTACGAGTG	TAATACGACTCACTATAGAAATCCACCCCTTACGAGTGGTTTAAGAGCTATGCTGGAAAC
15847	15867	TTTTCAATTAGGGAGATAGT	TAATACGACTCACTATAGTTTTCAATTAGGGAGATAGTGTTTAAGAGCTATGCTGGAAAC
4199	4219	CATATCATATAAGTAATGCT	TAATACGACTCACTATAGCATATCATATAAGTAATGCTGTTTAAGAGCTATGCTGGAAAC
8942	8962	TTTCGATAATAACTAGTATG	TAATACGACTCACTATAGTTTCGATAATAACTAGTATGGTTTAAGAGCTATGCTGGAAAC
9058	9078	AATGGTTGATATTGCTAGGG	TAATACGACTCACTATAGAATGGTTGATATTGCTAGGGGTTTAAGAGCTATGCTGGAAAC
9160	9180	TACTAGAAGTGTGAAAACGT	TAATACGACTCACTATAGTACTAGAAGTGTGAAAACGTGTTTAAGAGCTATGCTGGAAAC
5913	5933	TGTAGAGAATAGTCAACGGT	TAATACGACTCACTATAGTGTAGAGAATAGTCAACGGTGTTTAAGAGCTATGCTGGAAAC
7139	7159	CATTTCACTATCATATTCAT	TAATACGACTCACTATAGCATTTCACTATCATATTCATGTTTAAGAGCTATGCTGGAAAC
7250	7270	TGAAACATCCTATCATCTGT	TAATACGACTCACTATAGTGAAACATCCTATCATCTGTGTTTAAGAGCTATGCTGGAAAC
8020	8040	ATACGAATGGGGGCTTCAAT	TAATACGACTCACTATAGATACGAATGGGGGCTTCAATGTTTAAGAGCTATGCTGGAAAC
8133	8153	TTTCACCGCTACACGACCGG	TAATACGACTCACTATAGTTTCACCGCTACACGACCGGGTTTAAGAGCTATGCTGGAAAC
9741	9761	GGGAGACTCGAAGTACTCTG	TAATACGACTCACTATAGGGGAGACTCGAAGTACTCTGGTTTAAGAGCTATGCTGGAAAC
9868	9888	TAAAGTGAAATATTAGTTGG	TAATACGACTCACTATAGTAAAGTGAAATATTAGTTGGGTTTAAGAGCTATGCTGGAAAC
9918	9938	AAAATGCCAGTATCAGGCGG	TAATACGACTCACTATAGAAAATGCCAGTATCAGGCGGGTTTAAGAGCTATGCTGGAAAC
9962	9982	TATGTCTCCATCTATTGATG	TAATACGACTCACTATAGTATGTCTCCATCTATTGATGGTTTAAGAGCTATGCTGGAAAC
15621	15641	GGATGGATAGTAATAGGGCA	TAATACGACTCACTATAGGGATGGATAGTAATAGGGCAGTTTAAGAGCTATGCTGGAAAC
15744	15764	CTCCGATTCAGGTTAGAATG	TAATACGACTCACTATAGCTCCGATTCAGGTTAGAATGGTTTAAGAGCTATGCTGGAAAC
15791	15811	GGATGCTACTTGTCCAATGA	TAATACGACTCACTATAGGGATGCTACTTGTCCAATGAGTTTAAGAGCTATGCTGGAAAC
5469	5489	GGAGATAGGTAGGAGTAGCG	TAATACGACTCACTATAGGGAGATAGGTAGGAGTAGCGGTTTAAGAGCTATGCTGGAAAC
10282	10302	TTGTTTGTAGGGCTCATGGT	TAATACGACTCACTATAGTTGTTTGTAGGGCTCATGGTGTTTAAGAGCTATGCTGGAAAC
10364	10384	GCCTATGAGTGACTACAAAA	TAATACGACTCACTATAGGCCTATGAGTGACTACAAAAGTTTAAGAGCTATGCTGGAAAC
10847	10867	GATGCTAATAATTAGGCTGT	TAATACGACTCACTATAGGATGCTAATAATTAGGCTGTGTTTAAGAGCTATGCTGGAAAC
11912	11932	GATATTTGATCAGGAGAACG	TAATACGACTCACTATAGGATATTTGATCAGGAGAACGGTTTAAGAGCTATGCTGGAAAC
11984	12004	ACATATTTACCACAACACAA	TAATACGACTCACTATAGACATATTTACCACAACACAAGTTTAAGAGCTATGCTGGAAAC
12111	12131	AAAACCCGGTAATGATGTCG	TAATACGACTCACTATAGAAAACCCGGTAATGATGTCGGTTTAAGAGCTATGCTGGAAAC
4090	4110	GGAGGTTAGAAGTAGGGTCT	TAATACGACTCACTATAGGGAGGTTAGAAGTAGGGTCTGTTTAAGAGCTATGCTGGAAAC
4034	4054	GTGCGTCATATGTTGTTCCT	TAATACGACTCACTATAGGTGCGTCATATGTTGTTCCTGTTTAAGAGCTATGCTGGAAAC
